# Single-Molecule Proteomics via a Dynamic Translocase and Physics-Informed Machine Learning

**DOI:** 10.64898/2026.08.17.745284

**Authors:** Jaylen E. Taylor, Parichit Sharma, Bryan A. Krantz

**Author notes:** **Email** (BAK).

## Abstract

Single-molecule protein sequencing promises to democratize clinical proteomics, but platforms retrofitting static DNA-sequencing nanopores face a fundamental biophysical bottleneck: they only measure one-dimensional excluded volume. Consequently, these static calipers struggle to resolve isobaric residues, requiring complex DNA-handle chemistries and target concentrations that exceed clinically relevant abundance ranges. Here, we introduce a dynamical, target-docking translocase engine – the anthrax toxin protective antigen (PA) – as a label-free single-molecule peptide sensor. By extracting the multi-state thermodynamic friction generated as the pore’s active site dynamically “breathes” around translocating analytes, we trained a physics-informed machine learning (PIML) architecture to classify a 20-member guest-host peptide library panel representing all 20 canonical amino acids at the single-event level. Operating at low nanomolar concentrations under a 35-millisecond thermodynamic read constraint, the translocase resolved isobaric variants (leucine and isoleucine). Furthermore, we achieved 98.02 (±0.05)% classification accuracy on a panel of five un-tagged, native clinical biomarkers (e.g., KRAS G12D, angiotensin, bradykinin). Transitioning from static volumetric measurement to time-domain thermodynamic fingerprinting establishes the requisite protein nanopore hardware for *de novo* proteomics.
