## Supplementary Dataset 1 for "Single-Molecule Proteomics via a Dynamic Translocase and Physics-Informed Machine Learning"

Peptide	State	DG_Mean	DG_Std	N_Events_Pooled
Ala	0	0.10211465577694871	0.007899845094352346	3422
Ala	1	1.6326044352506786	0.04754708103628285	3422
Ala	2	1.3993973490837526	0.04524830638070712	3422
Val	0	0.44249574512047063	0.023638488075703974	4164
Val	1	1.2999134624111521	0.018025386446492868	4164
Val	2	0.5224833191918653	0.023560285689135447	4164
Ile	0	0.3801017086330536	0.05131615842846195	2467
Ile	1	1.1663887454724926	0.048678275232973835	2467
Ile	2	0.6574110223083754	0.06280309280687302	2467
Leu	0	0.37568649195200177	0.024415079134431673	4576
Leu	1	0.754450265543033	0.02787967700427825	4576
Leu	2	0.9876876363278668	0.029202090777689014	4576
Met	0	0.22411567803078697	0.018498702875902613	7417
Met	1	1.2893248307226932	0.05080948454010431	7417
Met	2	0.9527484205709877	0.04303769201484231	7417
Phe	0	0.3620971769717838	0.028954688958144514	4502
Phe	1	1.0706899200264217	0.03471430766993368	4502
Phe	2	0.7297313380126085	0.03503916564691274	4502
Tyr	0	0.3896437731992372	0.009399565571054789	9322
Tyr	1	1.0285548473356365	0.010773060235895157	9322
Tyr	2	0.7022620512910794	0.011256969507040613	9322
Trp	0	0.22856049021028915	0.007206246788318225	4590
Trp	1	0.9545415195121673	0.015112230909521953	4590
Trp	2	1.2547154860522542	0.019299670007710934	4590
TrpDL	0	0.08783634300507126	0.014977794006936974	3292
TrpDL	1	1.2131355687417853	0.09337296823311925	3292
TrpDL	2	2.9537747970651016	0.04112139665789812	3292
Ser	0	0.06879514432001148	0.0075220934089699504	2438
Ser	1	1.7643890283892396	0.05507573049458915	2438
Ser	2	1.6859704852003319	0.06754661972239005	2438
Thr	0	0.15077984706911754	0.010696972588192378	8164
Thr	1	1.4893909809360706	0.029542848157067144	8164
Thr	2	1.1516497654379951	0.04456457830543323	8164
Asn	0	0.055570027728937745	0.008664650810068713	891
Asn	1	1.7663447148601052	0.08010649190684241	891
Asn	2	1.943560198448883	0.10973657997995802	891
Gln	0	0.5639121234102854	0.06973149759785606	6097
Gln	1	0.4103706080737402	0.07298806004901465	6097
Gln	2	1.3295475611356569	0.09450116422544305	6097
Cys	0	0.17900886031442576	0.013540474993438216	8835
Cys	1	1.2300185611858976	0.03549141239418337	8835
Cys	2	1.1879267306837624	0.041492721044698845	8835
Asp	0	0.1257411342558982	0.017486743584194425	1687
Asp	1	1.6424383042686945	0.06165866260847124	1687
Asp	2	1.2233955113324406	0.08203996457779898	1687
Glu	0	0.13560596359089727	0.032813218539294774	1121
Glu	1	1.0546893992668918	0.14875322073032923	1121
Glu	2	2.0962717234597212	0.0991828071566298	1121
Lys	0	0.11617650667413264	0.009300085872813892	4531
Lys	1	1.3381922487331568	0.03973954044331317	4531
Lys	2	1.5504948159639502	0.04978536599194494	4531
Arg	0	0.13579694148572757	0.00563870486434609	7351
Arg	1	1.2889988020714649	0.02084727770538253	7351
Arg	2	1.4190250131608986	0.024747436108449476	7351
His	0	0.4037868510721763	0.014560100388709819	14228
His	1	0.5170836212294775	0.018601367335891295	14228
His	2	1.526935611880886	0.028661681778585187	14228
Gly	0	0.17620988270508067	0.021155160049633363	1576
Gly	1	1.0862988968555056	0.049768490323707136	1576
Gly	2	1.3956480800508178	0.10844894426475032	1576
Pro	0	0.18963986396104895	0.026168823263927245	3646
Pro	1	1.1785007187377299	0.0679612105471913	3646
Pro	2	1.1886083336935083	0.07446306679858328	3646
