## Supplementary Dataset 2 for "Single-Molecule Proteomics via a Dynamic Translocase and Physics-Informed Machine Learning"

peptide_name	nanopore_name	transition_from	transition_to	best_model	bic	r_squared	tau_mean	tau_mean_err	tau_fast	A_fast	tau_fast_err	A_fast_err	tau_middle	A_middle	tau_middle_err	A_middle_err	tau_slow	A_slow	tau_slow_err	A_slow_err	source_file
guesthost_Ala	PA	2	3	1-exp	-10643.1	0.751622	0.00334733	2.97998e-05	0.00334733	1.1	2.97998e-05	0.0136586									PA_guesthost_Ala_consolidated_kinetics_dbic.csv
guesthost_Ala	PA	0	1	3-exp	-9965.35	0.975304	0.0211496	0.000192166	0.00413537	1.0	6.92899e-05	0.00981854	0.0398819	0.142711	0.00144225	0.00429106	0.48058	0.0235603	0.0117939	0.000843888	PA_guesthost_Ala_consolidated_kinetics_dbic.csv
guesthost_Ala	PA	0	2	3-exp	-8943.18	0.958139	0.0239739	0.000423505	0.00432305	1.0	6.55832e-05	0.0100672	0.0534689	0.0716588	0.00355084	0.00335161	1.0	0.0158193	0.0338643	0.000685034	PA_guesthost_Ala_consolidated_kinetics_dbic.csv
guesthost_Ala	PA	0	3	3-exp	-5537.06	0.971253	0.0322815	0.000584775	0.00424264	1.0	9.73893e-05	0.0128999	0.0369965	0.1242	0.00239342	0.00698222	1.0	0.0234439	0.0293473	0.000881961	PA_guesthost_Ala_consolidated_kinetics_dbic.csv
guesthost_Ala	PA	2	1	2-exp	-5616.87	0.897697	0.00428865	7.59749e-05	0.00186329	1.0	0.000218133	0.0649649	0.00397653	0.609919	0.00013745	0.0955392	0.00397653	0.609919	0.00013745	0.0955392	PA_guesthost_Ala_consolidated_kinetics_dbic.csv
guesthost_Ala	PA	1	2	2-exp	-5176.37	0.822715	0.00386168	0.000213884	0.00142554	1.0	0.000581817	0.327226	0.00243614	1.0	0.000228642	0.577213	0.00243614	1.0	0.000228642	0.577213	PA_guesthost_Ala_consolidated_kinetics_dbic.csv
guesthost_Ala	PA	1	3	2-exp	-5850.74	0.853439	0.00397387	0.000116809	0.00156678	1.0	0.000276252	0.101764	0.003058	0.787145	0.000118091	0.16161	0.003058	0.787145	0.000118091	0.16161	PA_guesthost_Ala_consolidated_kinetics_dbic.csv
guesthost_Ala	PA	2	0	2-exp	-1372.25	0.41151	0.0031413	0.000638346	0.00126111	0.999998	0.00147644	1.31739	0.00188022	0.999987	0.000434558	2.13233	0.00188022	0.999987	0.000434558	2.13233	PA_guesthost_Ala_consolidated_kinetics_dbic.csv
guesthost_Ala	PA	1	0	1-exp	-1245.46	0.452212	0.00229398	8.07242e-05	0.00229398	1.1	8.07242e-05	0.0495708									PA_guesthost_Ala_consolidated_kinetics_dbic.csv
guesthost_Arg	PA	2	3	1-exp	-11508.0	0.60145	0.00264291	3.00717e-05	0.00264291	1.1	3.00717e-05	0.0167817									PA_guesthost_Arg_consolidated_kinetics_dbic.csv
guesthost_Arg	PA	1	2	2-exp	-4411.9	0.833435	0.00385279	0.000117093	0.00166401	1.0	0.000759521	1.83197	0.00218877	1.0	0.000411969	1.96338	0.00218877	1.0	0.000411969	1.96338	PA_guesthost_Arg_consolidated_kinetics_dbic.csv
guesthost_Arg	PA	1	3	1-exp	-7355.3	0.698208	0.00253664	2.90992e-05	0.00253664	1.1	2.90992e-05	0.0173532									PA_guesthost_Arg_consolidated_kinetics_dbic.csv
guesthost_Arg	PA	2	0	1-exp	-3025.53	0.316522	0.00220802	7.01612e-05	0.00220802	1.1	7.01612e-05	0.0429946									PA_guesthost_Arg_consolidated_kinetics_dbic.csv
guesthost_Arg	PA	2	1	2-exp	-1444.59	0.626172	0.00331192	0.000352704	0.00144167	0.999999	0.0017395	4.49744	0.00187025	1.0	0.000777576	4.96624	0.00187025	1.0	0.000777576	4.96624	PA_guesthost_Arg_consolidated_kinetics_dbic.csv
guesthost_Arg	PA	0	1	3-exp	-44131.7	0.990559	0.012425	1.72536e-05	0.00405827	0.722908	6.3677e-05	0.00585329	0.0149502	0.46784	0.000134997	0.00720054	0.114183	0.021868	0.00115239	0.000409631	PA_guesthost_Arg_consolidated_kinetics_dbic.csv
guesthost_Arg	PA	0	3	3-exp	-21525.4	0.985247	0.0093777	1.89806e-05	0.003942	0.902909	7.98948e-05	0.0105051	0.0135431	0.33977	0.000331786	0.0124071	0.052126	0.0233455	0.00160599	0.00186661	PA_guesthost_Arg_consolidated_kinetics_dbic.csv
guesthost_Arg	PA	1	0	1-exp	-4307.04	0.416105	0.00224645	4.70966e-05	0.00224645	1.1	4.70966e-05	0.0292803									PA_guesthost_Arg_consolidated_kinetics_dbic.csv
guesthost_Arg	PA	0	2	3-exp	-31943.0	0.9837	0.00915079	1.65057e-05	0.00392921	0.967984	4.41428e-05	0.00559596	0.0165732	0.291966	0.000168434	0.00505552	0.118881	0.00427785	0.00467017	0.00027832	PA_guesthost_Arg_consolidated_kinetics_dbic.csv
guesthost_Asn	PA	1	0	1-exp	-1184.64	0.411007	0.00227594	8.44835e-05	0.00227594	1.1	8.44835e-05	0.0516519									PA_guesthost_Asn_consolidated_kinetics_dbic.csv
guesthost_Asn	PA	1	2	2-exp	-694.524	0.434096	0.00301299	0.000615858	0.00142267	0.999991	0.00133828	0.388246	0.00256927	0.618983	0.000432821	0.863703	0.00256927	0.618983	0.000432821	0.863703	PA_guesthost_Asn_consolidated_kinetics_dbic.csv
guesthost_Asn	PA	0	3	3-exp	-2755.49	0.945818	0.0159072	0.000479727	0.0037371	1.0	0.000140085	0.0233862	0.0379068	0.106269	0.00359044	0.00858709	0.561623	0.0144969	0.0485966	0.00139661	PA_guesthost_Asn_consolidated_kinetics_dbic.csv
guesthost_Asn	PA	0	2	3-exp	-5332.61	0.938838	0.0124941	0.000260231	0.00239958	1.0	0.000248142	0.0442174	0.00783147	0.358346	0.00067452	0.0660352	0.318911	0.0228534	0.0120653	0.000910197	PA_guesthost_Asn_consolidated_kinetics_dbic.csv
guesthost_Asn	PA	0	1	3-exp	-9855.62	0.986791	0.030067	0.000123446	0.00430736	0.843483	8.36786e-05	0.00995413	0.0601899	0.286864	0.000942224	0.00310654	0.320317	0.0286201	0.00773528	0.00129323	PA_guesthost_Asn_consolidated_kinetics_dbic.csv
guesthost_Asn	PA	2	3	2-exp	-8129.34	0.75892	0.00475645	7.03293e-05	0.00217613	0.999997	0.000758594	2.67955	0.00258053	0.99992	0.000420134	2.72956	0.00258053	0.99992	0.000420134	2.72956	PA_guesthost_Asn_consolidated_kinetics_dbic.csv
guesthost_Asn	PA	1	3	1-exp	-1153.73	0.495066	0.00233036	9.93303e-05	0.00233036	1.1	9.93303e-05	0.0607699									PA_guesthost_Asn_consolidated_kinetics_dbic.csv
guesthost_Asn	PA	2	0	1-exp	-665.484	0.314272	0.00222813	0.000134229	0.00222813	1.1	0.000134229	0.0812423									PA_guesthost_Asn_consolidated_kinetics_dbic.csv
guesthost_Asn	PA	2	1	2-exp	-967.293	0.641719	0.00289216	0.000226174	0.00271844	1.0	0.000127572	0.0514155	0.062312	0.00278794	0.128195	0.00269799	0.062312	0.00278794	0.128195	0.00269799	PA_guesthost_Asn_consolidated_kinetics_dbic.csv
guesthost_Asp	PA	1	0	2-exp	-885.898	0.370652	0.00297283	0.000636441	0.00138047	0.999999	0.0012908	0.464327	0.00252789	0.629916	0.00047035	0.834772	0.00252789	0.629916	0.00047035	0.834772	PA_guesthost_Asp_consolidated_kinetics_dbic.csv
guesthost_Asp	PA	0	2	3-exp	-7971.99	0.974774	0.00864555	4.98097e-05	0.00289447	0.952383	0.000159542	0.0259985	0.00928599	0.404178	0.000429459	0.0368734	0.0879006	0.0242969	0.00288696	0.00130815	PA_guesthost_Asp_consolidated_kinetics_dbic.csv
guesthost_Asp	PA	0	1	3-exp	-9193.52	0.986548	0.0263628	0.000121992	0.00399258	0.925409	9.24346e-05	0.0107739	0.0304001	0.215514	0.00124809	0.00680746	0.196744	0.0819155	0.00260566	0.00204936	PA_guesthost_Asp_consolidated_kinetics_dbic.csv
guesthost_Asp	PA	1	2	2-exp	-1158.79	0.568013	0.00311048	0.000256086	0.00158409	1.0	0.000602272	0.228537	0.00300604	0.507775	0.000296572	0.327497	0.00300604	0.507775	0.000296572	0.327497	PA_guesthost_Asp_consolidated_kinetics_dbic.csv
guesthost_Asp	PA	1	3	2-exp	-1396.25	0.627219	0.00338789	0.000464412	0.00133764	1.0	0.00121682	0.989608	0.00205025	1.0	0.000361842	1.58051	0.00205025	1.0	0.000361842	1.58051	PA_guesthost_Asp_consolidated_kinetics_dbic.csv
guesthost_Asp	PA	2	0	1-exp	-575.932	0.248573	0.00222512	0.000150202	0.00222512	1.1	0.000150202	0.0890908									PA_guesthost_Asp_consolidated_kinetics_dbic.csv
guesthost_Asp	PA	2	1	2-exp	-910.067	0.72136	0.00343831	9.08428e-05	0.00299445	1.0	0.000161713	0.0498503	0.0334361	0.0132751	0.0111322	0.00511509	0.0334361	0.0132751	0.0111322	0.00511509	PA_guesthost_Asp_consolidated_kinetics_dbic.csv
guesthost_Asp	PA	2	3	3-exp	-12564.5	0.901717	0.00557447	7.87304e-05	0.00211885	1.0	0.000755036	1.05847	0.0032198	1.0	0.000611591	1.13158	0.0253596	0.00929918	0.00202635	0.00141043	PA_guesthost_Asp_consolidated_kinetics_dbic.csv
guesthost_Asp	PA	0	3	3-exp	-3698.72	0.974511	0.0104085	8.35759e-05	0.00323392	1.0	0.000173932	0.0248747	0.0145222	0.283645	0.00101342	0.0256793	0.0977854	0.0312464	0.00519512	0.00290093	PA_guesthost_Asp_consolidated_kinetics_dbic.csv
guesthost_Cys	PA	1	0	2-exp	-7027.55	0.521353	0.00300932	9.78985e-05	0.00164751	1.0	0.000240317	0.0899229	0.00314101	0.433559	0.000130603	0.117288	0.00314101	0.433559	0.000130603	0.117288	PA_guesthost_Cys_consolidated_kinetics_dbic.csv
guesthost_Cys	PA	2	1	3-exp	-21070.8	0.950376	0.00595789	0.00504741	0.000939585	0.999994	0.00741547	1.84975	0.00162073	0.776729	0.00359296	9.57883	0.00532394	0.706139	7.87305e-05	0.0435466	PA_guesthost_Cys_consolidated_kinetics_dbic.csv
guesthost_Cys	PA	2	0	2-exp	-4549.32	0.450069	0.003029	0.000225817	0.00140938	0.999999	0.000452252	0.191195	0.00252371	0.641765	0.000157486	0.288208	0.00252371	0.641765	0.000157486	0.288208	PA_guesthost_Cys_consolidated_kinetics_dbic.csv
guesthost_Cys	PA	1	3	2-exp	-17177.9	0.893458	0.00425818	3.67032e-05	0.00197926	1.0	0.000105084	0.0303862	0.00451732	0.504486	8.06121e-05	0.038575	0.00451732	0.504486	8.06121e-05	0.038575	PA_guesthost_Cys_consolidated_kinetics_dbic.csv
guesthost_Cys	PA	1	2	2-exp	-17642.8	0.857448	0.00399113	5.24328e-05	0.00175291	1.0	0.000134759	0.0428807	0.00392291	0.57055	8.29543e-05	0.0537287	0.00392291	0.57055	8.29543e-05	0.0537287	PA_guesthost_Cys_consolidated_kinetics_dbic.csv
guesthost_Cys	PA	0	3	3-exp	-8716.78	0.95642	0.00970706	8.17757e-05	0.00294116	1.0	0.000140761	0.0204444	0.0118235	0.261458	0.000693558	0.0252563	0.141459	0.0259762	0.0042617	0.00112719	PA_guesthost_Cys_consolidated_kinetics_dbic.csv
guesthost_Cys	PA	0	2	3-exp	-28507.3	0.976511	0.00916592	2.99359e-05	0.00386412	1.0	6.71966e-05	0.0098176	0.0126686	0.242456	0.000346602	0.0128175	0.154116	0.014471	0.00280341	0.000404534	PA_guesthost_Cys_consolidated_kinetics_dbic.csv
guesthost_Cys	PA	0	1	3-exp	-53400.3	0.990434	0.02548	4.46031e-05	0.00587377	0.889874	3.24386e-05	0.00260798	0.0540771	0.194954	0.000494994	0.00138456	0.322853	0.0300772	0.00245399	0.000431252	PA_guesthost_Cys_consolidated_kinetics_dbic.csv
guesthost_Cys	PA	2	3	2-exp	-37167.3	0.872968	0.00482992	3.50474e-05	0.00184266	1.0	9.64098e-05	0.0399968	0.00351427	0.85004	4.42609e-05	0.0585357	0.00351427	0.85004	4.42609e-05	0.0585357	PA_guesthost_Cys_consolidated_kinetics_dbic.csv
guesthost_Gln	PA	2	3	3-exp	-38876.2	0.912279	0.00604924	5.80505e-05	0.00206347	1.0	0.000679724	1.04351	0.00313342	0.9888	0.000618682	1.10216	0.013519	0.0656435	0.000294376	0.00421639	PA_guesthost_Gln_consolidated_kinetics_dbic.csv
guesthost_Gln	PA	2	1	2-exp	-4635.46	0.742797	0.0034412	3.27271e-05	0.00300386	1.0	8.48872e-05	0.0231805	0.0163237	0.0267917	0.0014433	0.00463816	0.0163237	0.0267917	0.0014433	0.00463816	PA_guesthost_Gln_consolidated_kinetics_dbic.csv
guesthost_Gln	PA	2	0	2-exp	-1430.69	0.259916	0.00305815	0.000696611	0.00120827	1.0	0.00127485	0.774998	0.00184988	1.0	0.000281207	1.49099	0.00184988	1.0	0.000281207	1.49099	PA_guesthost_Gln_consolidated_kinetics_dbic.csv
guesthost_Gln	PA	1	3	2-exp	-8804.59	0.824329	0.00373241	2.54461e-05	0.00310653	1.0	5.98572e-05	0.0158019	0.0166775	0.0375285	0.000833891	0.00395168	0.0166775	0.0375285	0.000833891	0.00395168	PA_guesthost_Gln_consolidated_kinetics_dbic.csv
guesthost_Gln	PA	0	2	3-exp	-15860.5	0.962748	0.00850891	5.17999e-05	0.00280466	1.0	8.34685e-05	0.0156567	0.0119556	0.330695	0.00025779	0.0124094	0.20537	0.0085242	0.00743182	0.000378052	PA_guesthost_Gln_consolidated_kinetics_dbic.csv
guesthost_Gln	PA	0	3	3-exp	-6626.95	0.969426	0.0107892	9.5605e-05	0.00335403	1.0	0.000125769	0.0170624	0.0151992	0.245687	0.000736047	0.0173694	0.187566	0.0197312	0.00739835	0.00112659	PA_guesthost_Gln_consolidated_kinetics_dbic.csv
guesthost_Gln	PA	1	2	3-exp	-12583.9	0.88694	0.0048572	0.000430406	0.00135928	1.0	0.00141849	1.07874	0.00241976	1.0	0.00086972	1.6771	0.012404	0.0869205	0.000398864	0.00774061	PA_guesthost_Gln_consolidated_kinetics_dbic.csv
guesthost_Gln	PA	1	0	3-exp	-71835.8	0.985901	0.0131121	3.45216e-05	0.00163455	1.0	5.58536e-05	0.0402196	0.0119005	0.489071	0.000147926	0.00419003	0.0343047	0.164915	0.00021023	0.00319452	PA_guesthost_Gln_consolidated_kinetics_dbic.csv
guesthost_Gln	PA	0	1	3-exp	-41728.9	0.902	0.00806254	5.48958e-05	0.00218584	1.0	0.000111129	0.0209778	0.00690173	0.34091	0.000286124	0.0316775	0.137276	0.0256698	0.00204504	0.000517185	PA_guesthost_Gln_consolidated_kinetics_dbic.csv
guesthost_Glu	PA	0	2	3-exp	-5974.17	0.944079	0.00703074	0.000157604	0.00171048	1.0	0.000434528	0.0976136	0.00459439	0.653076	0.000489412	0.18356	0.052996	0.0437727	0.00180015	0.00253757	PA_guesthost_Glu_consolidated_kinetics_dbic.csv
guesthost_Glu	PA	0	3	3-exp	-3692.13	0.940786	0.00669404	0.000160576	0.00183218	1.0	0.000466396	0.109972	0.00532311	0.565654	0.000633355	0.158145	0.0450975	0.0410404	0.00244239	0.00392639	PA_guesthost_Glu_consolidated_kinetics_dbic.csv
guesthost_Glu	PA	1	0	3-exp	-9513.57	0.840976	0.00463555	0.000432835	0.00137932	1.0	0.00148683	1.23667	0.0023883	1.0	0.000864135	1.83789	0.0229625	0.0377976	0.000929459	0.0027633	PA_guesthost_Glu_consolidated_kinetics_dbic.csv
guesthost_Glu	PA	1	2	1-exp	-556.573	0.40346	0.00229722	0.000119733	0.00229722	1.1	0.000119733	0.0721662									PA_guesthost_Glu_consolidated_kinetics_dbic.csv
guesthost_Glu	PA	2	0	1-exp	-184.105	0.0751494	0.00224561	0.000468565	0.00224561	1.1	0.000468565	0.258624									PA_guesthost_Glu_consolidated_kinetics_dbic.csv
guesthost_Glu	PA	0	1	3-exp	-20414.1	0.980286	0.0154074	5.06162e-05	0.00367208	1.0	5.71719e-05	0.00811261	0.0261962	0.19988	0.000766961	0.00463881	0.128071	0.0507473	0.00196433	0.0016957	PA_guesthost_Glu_consolidated_kinetics_dbic.csv
guesthost_Glu	PA	1	3	1-exp	-1818.04	0.523526	0.00234106	7.01287e-05	0.00234106	1.1	7.01287e-05	0.0431119									PA_guesthost_Glu_consolidated_kinetics_dbic.csv
guesthost_Glu	PA	2	3	1-exp	-4290.11	0.438017	0.0033547	6.96863e-05	0.0033547	1.1	6.96863e-05	0.0292052									PA_guesthost_Glu_consolidated_kinetics_dbic.csv
guesthost_Glu	PA	2	1	1-exp	-289.078	0.237134	0.00222439	0.000228216	0.00222439	1.1	0.000228216	0.1346									PA_guesthost_Glu_consolidated_kinetics_dbic.csv
guesthost_Gly	PA	0	2	3-exp	-5861.68	0.933426	0.00552064	0.000250979	0.00151088	1.0	0.000647287	0.161588	0.00371009	0.75717	0.000590283	0.334097	0.0167901	0.0715055	0.000838657	0.00952977	PA_guesthost_Gly_consolidated_kinetics_dbic.csv
guesthost_Gly	PA	0	1	3-exp	-35576.2	0.991496	0.0130379	1.62864e-05	0.00490121	0.739627	6.79785e-05	0.00562676	0.0189368	0.383414	0.000231504	0.00626771	0.0761132	0.028276	0.00109642	0.00103973	PA_guesthost_Gly_consolidated_kinetics_dbic.csv
guesthost_Gly	PA	2	3	2-exp	-12765.3	0.755672	0.0044985	2.5359e-05	0.00429943	1.0	5.01926e-05	0.0125476	0.0341037	0.00583727	0.00411142	0.00109297	0.0341037	0.00583727	0.00411142	0.00109297	PA_guesthost_Gly_consolidated_kinetics_dbic.csv
guesthost_Gly	PA	2	1	2-exp	-1297.81	0.659061	0.00369057	9.28962e-05	0.00276994	1.0	0.000180691	0.0605953	0.0346395	0.0265774	0.00516712	0.00530042	0.0346395	0.0265774	0.00516712	0.00530042	PA_guesthost_Gly_consolidated_kinetics_dbic.csv
guesthost_Gly	PA	1	2	1-exp	-1121.03	0.53946	0.0023604	7.89405e-05	0.0023604	1.1	7.89405e-05	0.0482654									PA_guesthost_Gly_consolidated_kinetics_dbic.csv
guesthost_Gly	PA	1	3	2-exp	-2831.43	0.704294	0.00348957	0.000173865	0.00146786	1.0	0.000594275	0.924309	0.00202185	0.999931	0.000204315	1.11387	0.00202185	0.999931	0.000204315	1.11387	PA_guesthost_Gly_consolidated_kinetics_dbic.csv
guesthost_Gly	PA	1	0	2-exp	-9841.17	0.739034	0.00352925	0.000104328	0.00147405	1.0	0.000390428	0.63264	0.0020552	1.0	0.000159901	0.753719	0.0020552	1.0	0.000159901	0.753719	PA_guesthost_Gly_consolidated_kinetics_dbic.csv
guesthost_Gly	PA	0	3	3-exp	-2565.56	0.931529	0.00568876	0.000390764	0.00153685	1.0	0.00104983	0.258316	0.003856	0.674098	0.00117819	0.526696	0.0151196	0.102687	0.00115911	0.0221815	PA_guesthost_Gly_consolidated_kinetics_dbic.csv
guesthost_Gly	PA	2	0	2-exp	-863.942	0.34597	0.00262287	0.000415438	0.00246196	1.0	0.000156137	0.0692599	0.150422	0.00106973	0.51612	0.00108512	0.150422	0.00106973	0.51612	0.00108512	PA_guesthost_Gly_consolidated_kinetics_dbic.csv
guesthost_His	PA	0	1	3-exp	-119179.0	0.944536	0.00592445	1.51358e-05	0.00217307	1.0	4.88339e-05	0.0104426	0.00679568	0.458352	8.39324e-05	0.0127884	0.0515033	0.0123597	0.000741731	0.000338546	PA_guesthost_His_consolidated_kinetics_dbic.csv
guesthost_His	PA	0	3	3-exp	-10287.0	0.972642	0.00764666	0.000322443	0.00116756	1.0	0.000310132	0.479377	0.00706638	0.815304	0.000194339	0.0175928	0.0180487	0.0397729	0.00161305	0.0125233	PA_guesthost_His_consolidated_kinetics_dbic.csv
guesthost_His	PA	1	0	3-exp	-96433.3	0.917093	0.00513951	9.15752e-05	0.00142427	1.0	0.00022566	0.0622039	0.00329729	0.704695	0.000224769	0.133183	0.00965103	0.144197	0.000123379	0.00706466	PA_guesthost_His_consolidated_kinetics_dbic.csv
guesthost_His	PA	1	2	3-exp	-19504.2	0.976905	0.0068939	2.32869e-05	0.00258381	0.984978	7.35843e-05	0.0153215	0.00776067	0.546247	9.45461e-05	0.0170545	0.0925385	0.00118495	0.0176582	0.000246933	PA_guesthost_His_consolidated_kinetics_dbic.csv
guesthost_His	PA	1	3	2-exp	-21553.3	0.922915	0.00477085	2.84699e-05	0.00212737	1.0	8.09173e-05	0.0228076	0.00582702	0.45366	7.6478e-05	0.0206324	0.00582702	0.45366	7.6478e-05	0.0206324	PA_guesthost_His_consolidated_kinetics_dbic.csv
guesthost_His	PA	2	0	1-exp	-1738.51	0.181767	0.00221039	0.00011172	0.00221039	1.1	0.00011172	0.065295									PA_guesthost_His_consolidated_kinetics_dbic.csv
guesthost_His	PA	2	1	2-exp	-1811.74	0.522003	0.0031019	0.000311103	0.0014436	0.999999	0.000650657	0.263777	0.00258136	0.642416	0.000234096	0.414759	0.00258136	0.642416	0.000234096	0.414759	PA_guesthost_His_consolidated_kinetics_dbic.csv
guesthost_His	PA	2	3	2-exp	-13608.6	0.619616	0.00350614	0.000112713	0.00134843	1.0	0.000238048	0.12881	0.00215784	0.999944	5.38455e-05	0.22798	0.00215784	0.999944	5.38455e-05	0.22798	PA_guesthost_His_consolidated_kinetics_dbic.csv
guesthost_His	PA	0	2	3-exp	-24972.4	0.960264	0.00658344	4.37538e-05	0.00178526	1.0	9.12971e-05	0.0483628	0.00791203	0.597544	9.95111e-05	0.0124868	0.0361409	0.00194774	0.0100792	0.00115198	PA_guesthost_His_consolidated_kinetics_dbic.csv
guesthost_Ile	PA	2	3	2-exp	-12696.0	0.776023	0.00514247	4.9578e-05	0.00263033	1.0	0.000131002	0.0380127	0.00597125	0.420707	0.000130462	0.042902	0.00597125	0.420707	0.000130462	0.042902	PA_guesthost_Ile_consolidated_kinetics_dbic.csv
guesthost_Ile	PA	0	1	3-exp	-17370.3	0.988298	0.0215022	9.38271e-05	0.00684555	0.836782	6.35251e-05	0.00418471	0.0557818	0.208441	0.000535882	0.00227855	0.735262	0.00563974	0.0232722	0.000194599	PA_guesthost_Ile_consolidated_kinetics_dbic.csv
guesthost_Ile	PA	2	1	2-exp	-23305.7	0.988509	0.0100491	5.21053e-05	0.00153091	0.787251	8.79859e-05	0.0657154	0.0108015	0.818768	2.71067e-05	0.00427562	0.0108015	0.818768	2.71067e-05	0.00427562	PA_guesthost_Ile_consolidated_kinetics_dbic.csv
guesthost_Ile	PA	2	0	2-exp	-3155.3	0.723586	0.00370324	4.78345e-05	0.00279986	1.0	0.000139686	0.0392004	0.0160629	0.0562406	0.00122597	0.00860132	0.0160629	0.0562406	0.00122597	0.00860132	PA_guesthost_Ile_consolidated_kinetics_dbic.csv
guesthost_Ile	PA	1	3	2-exp	-3074.18	0.761622	0.00358754	0.000178844	0.00151903	1.0	0.00040444	0.153311	0.00290502	0.712045	0.000168846	0.241835	0.00290502	0.712045	0.000168846	0.241835	PA_guesthost_Ile_consolidated_kinetics_dbic.csv
guesthost_Ile	PA	1	2	2-exp	-8373.0	0.78601	0.0036573	9.99276e-05	0.00155846	1.0	0.000235251	0.0865715	0.00291228	0.720688	9.3535e-05	0.143284	0.00291228	0.720688	9.3535e-05	0.143284	PA_guesthost_Ile_consolidated_kinetics_dbic.csv
guesthost_Ile	PA	1	0	2-exp	-3758.23	0.639561	0.00337345	0.000229556	0.00135327	1.0	0.00056856	0.521635	0.00202018	1.0	0.000173722	0.774262	0.00202018	1.0	0.000173722	0.774262	PA_guesthost_Ile_consolidated_kinetics_dbic.csv
guesthost_Ile	PA	0	3	3-exp	-3962.92	0.961297	0.00836231	0.000100922	0.00220793	1.0	0.000338695	0.0628345	0.00722229	0.411829	0.000938597	0.0967959	0.042951	0.0740386	0.0016507	0.00601599	PA_guesthost_Ile_consolidated_kinetics_dbic.csv
guesthost_Ile	PA	0	2	3-exp	-8272.71	0.962713	0.00859022	5.74848e-05	0.00268959	1.0	0.000131002	0.0239657	0.0113249	0.325778	0.000483017	0.0217618	0.0934462	0.0236631	0.00342499	0.00144132	PA_guesthost_Ile_consolidated_kinetics_dbic.csv
guesthost_Leu	PA	2	0	2-exp	-5833.44	0.842413	0.00391056	0.000102411	0.00170576	1.0	0.000260285	0.0828403	0.00371722	0.593131	0.000150976	0.110346	0.00371722	0.593131	0.000150976	0.110346	PA_guesthost_Leu_consolidated_kinetics_dbic.csv
guesthost_Leu	PA	1	3	3-exp	-9769.33	0.986512	0.0102199	0.000125861	0.00139522	1.0	0.000155773	0.169097	0.0113463	0.760438	0.000219321	0.00861653	0.026448	0.00743158	0.0125647	0.0124775	PA_guesthost_Leu_consolidated_kinetics_dbic.csv
guesthost_Leu	PA	1	2	3-exp	-23313.5	0.948844	0.00600157	0.00027225	0.00139697	0.83018	0.00108864	0.565485	0.00263148	0.999999	0.000598879	0.934079	0.0118745	0.186142	0.000177046	0.00809187	PA_guesthost_Leu_consolidated_kinetics_dbic.csv
guesthost_Leu	PA	1	0	2-exp	-11397.9	0.895743	0.00493096	2.92534e-05	0.00273725	1.0	8.43472e-05	0.0202336	0.0111884	0.19607	0.000224047	0.00995493	0.0111884	0.19607	0.000224047	0.00995493	PA_guesthost_Leu_consolidated_kinetics_dbic.csv
guesthost_Leu	PA	0	3	3-exp	-2524.52	0.972324	0.0133332	0.000168177	0.00237178	1.0	0.000227271	0.0625521	0.0134278	0.39012	0.000765185	0.0287916	0.140244	0.0408075	0.00642649	0.00268043	PA_guesthost_Leu_consolidated_kinetics_dbic.csv
guesthost_Leu	PA	0	2	3-exp	-11791.1	0.973768	0.0128845	0.000121839	0.00284239	0.886074	9.64435e-05	0.0196505	0.0168583	0.407022	0.000214305	0.00797875	0.538356	0.00650917	0.0225833	0.000252311	PA_guesthost_Leu_consolidated_kinetics_dbic.csv
guesthost_Leu	PA	0	1	3-exp	-25921.6	0.98737	0.0189072	5.83885e-05	0.00378989	0.69636	8.4038e-05	0.00716407	0.0191016	0.449173	0.000198613	0.00655125	0.280921	0.0273677	0.00274887	0.000378504	PA_guesthost_Leu_consolidated_kinetics_dbic.csv
guesthost_Leu	PA	2	1	3-exp	-24956.6	0.966827	0.00562721	2.26185e-05	0.00290667	0.41499	0.00114221	0.615096	0.0043336	1.0	0.000510154	0.628262	0.0138934	0.0062885	0.00416616	0.00654586	PA_guesthost_Leu_consolidated_kinetics_dbic.csv
guesthost_Leu	PA	2	3	2-exp	-7017.23	0.824021	0.00420189	0.000131769	0.00151642	1.0	0.000339618	0.1483	0.00268547	1.0	0.000110884	0.269857	0.00268547	1.0	0.000110884	0.269857	PA_guesthost_Leu_consolidated_kinetics_dbic.csv
guesthost_Lys	PA	2	3	1-exp	-13506.3	0.673182	0.00296921	2.65891e-05	0.00296921	1.1	2.65891e-05	0.013467									PA_guesthost_Lys_consolidated_kinetics_dbic.csv
guesthost_Lys	PA	2	1	2-exp	-4048.49	0.763278	0.00369217	0.00016786	0.0014406	1.0	0.000366032	0.181299	0.00242021	0.930325	0.000103964	0.297977	0.00242021	0.930325	0.000103964	0.297977	PA_guesthost_Lys_consolidated_kinetics_dbic.csv
guesthost_Lys	PA	2	0	1-exp	-3254.27	0.418177	0.00224904	5.39399e-05	0.00224904	1.1	5.39399e-05	0.0335073									PA_guesthost_Lys_consolidated_kinetics_dbic.csv
guesthost_Lys	PA	1	3	1-exp	-5895.9	0.648021	0.00245268	3.44803e-05	0.00245268	1.1	3.44803e-05	0.0209816									PA_guesthost_Lys_consolidated_kinetics_dbic.csv
guesthost_Lys	PA	1	2	2-exp	-5970.1	0.847558	0.00398642	0.000152574	0.001459	1.0	0.000377335	0.182869	0.00252742	1.0	0.000130962	0.325542	0.00252742	1.0	0.000130962	0.325542	PA_guesthost_Lys_consolidated_kinetics_dbic.csv
guesthost_Lys	PA	1	0	2-exp	-6718.59	0.568595	0.00330854	0.000240854	0.00126063	1.0	0.000444301	0.225388	0.00204791	1.0	0.000105717	0.422987	0.00204791	1.0	0.000105717	0.422987	PA_guesthost_Lys_consolidated_kinetics_dbic.csv
guesthost_Lys	PA	0	3	3-exp	-11890.0	0.97709	0.00870712	3.40889e-05	0.00340792	0.740909	0.000212622	0.034156	0.00932005	0.474618	0.000386412	0.0448757	0.0749575	0.0234627	0.00213904	0.00121046	PA_guesthost_Lys_consolidated_kinetics_dbic.csv
guesthost_Lys	PA	0	1	3-exp	-37534.4	0.987518	0.0191835	3.61556e-05	0.00423877	0.845581	6.28648e-05	0.00564093	0.0215923	0.245701	0.000519525	0.00601098	0.112778	0.0912773	0.000747853	0.00131327	PA_guesthost_Lys_consolidated_kinetics_dbic.csv
guesthost_Lys	PA	0	2	3-exp	-20730.9	0.972204	0.00789205	3.30773e-05	0.00228035	0.987736	9.06798e-05	0.0205959	0.00824199	0.514678	0.0001568	0.0190284	0.0766256	0.0182405	0.00167696	0.00064319	PA_guesthost_Lys_consolidated_kinetics_dbic.csv
guesthost_Met	PA	1	3	2-exp	-5741.44	0.65757	0.00338709	0.000133281	0.00141808	1.0	0.000399945	0.550445	0.00196937	0.999818	0.0001198	0.696481	0.00196937	0.999818	0.0001198	0.696481	PA_guesthost_Met_consolidated_kinetics_dbic.csv
guesthost_Met	PA	1	2	2-exp	-10215.3	0.711712	0.00345601	9.64343e-05	0.00148101	1.0	0.000411188	0.850969	0.001975	1.0	0.000169326	0.965097	0.001975	1.0	0.000169326	0.965097	PA_guesthost_Met_consolidated_kinetics_dbic.csv
guesthost_Met	PA	1	0	2-exp	-15522.9	0.737714	0.00347639	8.09045e-05	0.00154089	1.0	0.000185153	0.0669458	0.00293848	0.658675	7.82246e-05	0.105476	0.00293848	0.658675	7.82246e-05	0.105476	PA_guesthost_Met_consolidated_kinetics_dbic.csv
guesthost_Met	PA	0	3	3-exp	-18594.0	0.983918	0.0169369	0.000145815	0.00485509	0.997382	5.64609e-05	0.00601456	0.0220784	0.196153	0.00039687	0.00554542	1.0	0.00776379	0.0185342	0.000178002	PA_guesthost_Met_consolidated_kinetics_dbic.csv
guesthost_Met	PA	0	2	3-exp	-25164.9	0.972125	0.0135942	0.00013747	0.00419748	1.0	4.88616e-05	0.00600303	0.0208956	0.16776	0.000395898	0.00483819	1.0	0.00589129	0.023344	0.000150834	PA_guesthost_Met_consolidated_kinetics_dbic.csv
guesthost_Met	PA	0	1	3-exp	-44972.1	0.971165	0.0137733	4.19673e-05	0.00557244	0.949832	4.31485e-05	0.00395898	0.0351736	0.166815	0.000472075	0.00256966	0.345085	0.00757181	0.00827529	0.000263086	PA_guesthost_Met_consolidated_kinetics_dbic.csv
guesthost_Met	PA	2	0	2-exp	-4228.48	0.460919	0.0026691	2.58417e-05	0.00255144	1.0	8.18418e-05	0.0316793	0.0202726	0.00580388	0.00611261	0.0025884	0.0202726	0.00580388	0.00611261	0.0025884	PA_guesthost_Met_consolidated_kinetics_dbic.csv
guesthost_Met	PA	2	3	2-exp	-32524.3	0.866878	0.00505391	1.97984e-05	0.00305024	1.0	4.91992e-05	0.0118448	0.0100278	0.199813	0.000127264	0.00774663	0.0100278	0.199813	0.000127264	0.00774663	PA_guesthost_Met_consolidated_kinetics_dbic.csv
guesthost_Met	PA	2	1	3-exp	-26205.5	0.97984	0.00896408	6.37232e-05	0.00158898	1.0	0.000109756	0.0754283	0.00948901	0.496753	0.000655887	0.075265	0.0145386	0.183059	0.00102676	0.0868361	PA_guesthost_Met_consolidated_kinetics_dbic.csv
guesthost_Phe	PA	2	3	2-exp	-8573.74	0.858178	0.0042368	6.76153e-05	0.00182631	1.0	0.000181995	0.0578794	0.00379954	0.634417	0.00010343	0.0879269	0.00379954	0.634417	0.00010343	0.0879269	PA_guesthost_Phe_consolidated_kinetics_dbic.csv
guesthost_Phe	PA	2	1	2-exp	-38494.4	0.977246	0.00635598	1.26711e-05	0.00351652	0.342125	0.000425401	0.131351	0.00515289	1.0	0.000100821	0.137878	0.00515289	1.0	0.000100821	0.137878	PA_guesthost_Phe_consolidated_kinetics_dbic.csv
guesthost_Phe	PA	2	0	2-exp	-27020.5	0.958259	0.0056661	5.27464e-05	0.00155145	1.0	8.85579e-05	0.0585325	0.00499214	0.824226	3.37305e-05	0.0175728	0.00499214	0.824226	3.37305e-05	0.0175728	PA_guesthost_Phe_consolidated_kinetics_dbic.csv
guesthost_Phe	PA	1	3	2-exp	-3386.75	0.892287	0.00425456	0.000113066	0.00178951	1.0	0.000307032	0.088553	0.00395172	0.623792	0.000185997	0.129606	0.00395172	0.623792	0.000185997	0.129606	PA_guesthost_Phe_consolidated_kinetics_dbic.csv
guesthost_Phe	PA	1	2	1-exp	-14289.1	0.746342	0.00267267	2.05123e-05	0.00267267	1.1	2.05123e-05	0.0117631									PA_guesthost_Phe_consolidated_kinetics_dbic.csv
guesthost_Phe	PA	1	0	2-exp	-10974.4	0.860126	0.00404523	0.000108269	0.0014733	1.0	0.000243394	0.0893585	0.0027784	0.925693	8.52217e-05	0.159995	0.0027784	0.925693	8.52217e-05	0.159995	PA_guesthost_Phe_consolidated_kinetics_dbic.csv
guesthost_Phe	PA	0	3	3-exp	-7203.76	0.974551	0.0163514	0.000241266	0.00450407	1.0	7.80586e-05	0.0103644	0.0361898	0.136154	0.00122146	0.00471266	0.738094	0.00937539	0.0346757	0.00046335	PA_guesthost_Phe_consolidated_kinetics_dbic.csv
guesthost_Phe	PA	0	2	3-exp	-24029.0	0.935403	0.0101947	0.000150072	0.00291381	1.0	5.92469e-05	0.0126223	0.0154244	0.215047	0.00028411	0.00650322	1.0	0.00396392	0.0322005	0.000163729	PA_guesthost_Phe_consolidated_kinetics_dbic.csv
guesthost_Phe	PA	0	1	3-exp	-18535.3	0.953761	0.017331	0.00025084	0.00289298	1.0	6.94168e-05	0.0145613	0.0163639	0.253113	0.000349468	0.00776754	1.0	0.0102961	0.0250099	0.000297818	PA_guesthost_Phe_consolidated_kinetics_dbic.csv
guesthost_Pro	PA	2	3	2-exp	-13458.8	0.765867	0.00443317	3.46855e-05	0.0028072	1.0	9.16049e-05	0.0244307	0.00673983	0.241248	0.000147637	0.0238218	0.00673983	0.241248	0.000147637	0.0238218	PA_guesthost_Pro_consolidated_kinetics_dbic.csv
guesthost_Pro	PA	0	1	3-exp	-30425.6	0.986671	0.0180093	8.41074e-05	0.00535989	0.911487	4.42512e-05	0.00397771	0.0320045	0.216323	0.000320825	0.00280736	0.77661	0.00798404	0.0126506	0.000151643	PA_guesthost_Pro_consolidated_kinetics_dbic.csv
guesthost_Pro	PA	0	2	3-exp	-12352.0	0.964903	0.00937742	0.00012183	0.00374583	1.0	7.02152e-05	0.0102264	0.0189061	0.191475	0.00042617	0.00688127	0.599781	0.00335377	0.0433021	0.00018931	PA_guesthost_Pro_consolidated_kinetics_dbic.csv
guesthost_Pro	PA	0	3	3-exp	-7660.63	0.971776	0.0124865	0.000179107	0.00403629	1.0	8.58161e-05	0.011523	0.0226449	0.181391	0.0007152	0.0077611	0.591185	0.00734556	0.031865	0.000385907	PA_guesthost_Pro_consolidated_kinetics_dbic.csv
guesthost_Pro	PA	1	0	2-exp	-8926.5	0.748446	0.00350743	9.46896e-05	0.00155919	1.0	0.000219294	0.0871735	0.00288969	0.674204	9.15621e-05	0.132038	0.00288969	0.674204	9.15621e-05	0.132038	PA_guesthost_Pro_consolidated_kinetics_dbic.csv
guesthost_Pro	PA	1	3	2-exp	-3440.15	0.69982	0.00348582	0.000233982	0.00137873	1.0	0.000637138	0.572861	0.00210709	1.0	0.000212814	0.846835	0.00210709	1.0	0.000212814	0.846835	PA_guesthost_Pro_consolidated_kinetics_dbic.csv
guesthost_Pro	PA	2	0	2-exp	-1354.35	0.305609	0.00305742	0.000629215	0.00122735	1.0	0.00104113	0.529228	0.00195785	0.934736	0.000190682	0.914645	0.00195785	0.934736	0.000190682	0.914645	PA_guesthost_Pro_consolidated_kinetics_dbic.csv
guesthost_Pro	PA	2	1	3-exp	-10208.3	0.946958	0.00559974	9.99398e-05	0.00171583	1.0	0.000286663	0.0721756	0.00468158	0.66451	0.000361209	0.113591	0.0170512	0.0453317	0.000942946	0.00747807	PA_guesthost_Pro_consolidated_kinetics_dbic.csv
guesthost_Pro	PA	1	2	2-exp	-8420.74	0.86331	0.00401762	8.56595e-05	0.00163795	1.0	0.000216847	0.0780427	0.00314077	0.757672	9.59627e-05	0.127381	0.00314077	0.757672	9.59627e-05	0.127381	PA_guesthost_Pro_consolidated_kinetics_dbic.csv
guesthost_Ser	PA	0	1	3-exp	-18681.8	0.990208	0.0359282	0.000100653	0.00447064	0.883216	5.75033e-05	0.00623903	0.0505715	0.225405	0.000976555	0.00277023	0.267495	0.0769385	0.00236921	0.00137365	PA_guesthost_Ser_consolidated_kinetics_dbic.csv
guesthost_Ser	PA	0	2	3-exp	-11332.1	0.974407	0.0123718	8.51206e-05	0.00420828	1.0	6.55903e-05	0.00888763	0.0296261	0.160107	0.00078815	0.00474416	0.30941	0.0110539	0.0124094	0.000562543	PA_guesthost_Ser_consolidated_kinetics_dbic.csv
guesthost_Ser	PA	0	3	3-exp	-3609.99	0.958723	0.0116312	0.000168993	0.00390562	1.0	0.000141809	0.0188219	0.0261757	0.15227	0.00200208	0.0112721	0.249782	0.0149724	0.0202003	0.00174219	PA_guesthost_Ser_consolidated_kinetics_dbic.csv
guesthost_Ser	PA	1	0	2-exp	-985.753	0.248577	0.00295594	0.000795375	0.00127335	0.99984	0.00145824	0.528953	0.00210438	0.79966	0.000298525	1.16746	0.00210438	0.79966	0.000298525	1.16746	PA_guesthost_Ser_consolidated_kinetics_dbic.csv
guesthost_Ser	PA	1	2	1-exp	-2315.78	0.551192	0.00234907	5.83345e-05	0.00234907	1.1	5.83345e-05	0.0360376									PA_guesthost_Ser_consolidated_kinetics_dbic.csv
guesthost_Ser	PA	1	3	2-exp	-4374.86	0.719025	0.00347935	0.000118559	0.00154686	1.0	0.000651243	1.94225	0.0019325	0.999997	0.000280138	2.07541	0.0019325	0.999997	0.000280138	2.07541	PA_guesthost_Ser_consolidated_kinetics_dbic.csv
guesthost_Ser	PA	2	0	1-exp	-939.921	0.247316	0.00221475	0.000124502	0.00221475	1.1	0.000124502	0.0742363									PA_guesthost_Ser_consolidated_kinetics_dbic.csv
guesthost_Ser	PA	2	1	1-exp	-2018.01	0.635549	0.00245292	5.56849e-05	0.00245292	1.1	5.56849e-05	0.0336865									PA_guesthost_Ser_consolidated_kinetics_dbic.csv
guesthost_Ser	PA	2	3	1-exp	-13488.9	0.69846	0.00354504	3.10315e-05	0.00354504	1.1	3.10315e-05	0.0132517									PA_guesthost_Ser_consolidated_kinetics_dbic.csv
guesthost_Thr	PA	0	1	3-exp	-26656.0	0.988353	0.0260754	7.41568e-05	0.00670712	0.841473	5.18299e-05	0.00357753	0.06931	0.212497	0.000578351	0.00164486	0.545191	0.0104613	0.0110145	0.000292573	PA_guesthost_Thr_consolidated_kinetics_dbic.csv
guesthost_Thr	PA	2	3	2-exp	-24102.1	0.803763	0.00532165	5.23874e-05	0.00197058	1.0	0.000165643	0.104846	0.00335106	1.0	7.06021e-05	0.135201	0.00335106	1.0	7.06021e-05	0.135201	PA_guesthost_Thr_consolidated_kinetics_dbic.csv
guesthost_Thr	PA	0	2	3-exp	-14232.2	0.970671	0.0106213	0.000112996	0.00458969	1.0	5.88597e-05	0.00698181	0.0251181	0.119851	0.000725171	0.0048227	0.576401	0.0052415	0.0268094	0.0002197	PA_guesthost_Thr_consolidated_kinetics_dbic.csv
guesthost_Thr	PA	0	3	3-exp	-5916.14	0.951143	0.0149559	0.000361206	0.00341992	1.0	0.00011131	0.0186707	0.0226983	0.173801	0.0010512	0.00976399	0.755333	0.0100499	0.0427552	0.000554215	PA_guesthost_Thr_consolidated_kinetics_dbic.csv
guesthost_Thr	PA	1	0	1-exp	-2355.21	0.350099	0.00224428	6.4027e-05	0.00224428	1.1	6.4027e-05	0.0390095									PA_guesthost_Thr_consolidated_kinetics_dbic.csv
guesthost_Thr	PA	1	2	1-exp	-2842.3	0.497628	0.00229773	5.49918e-05	0.00229773	1.1	5.49918e-05	0.0342248									PA_guesthost_Thr_consolidated_kinetics_dbic.csv
guesthost_Thr	PA	1	3	1-exp	-4400.08	0.585862	0.00240298	4.46863e-05	0.00240298	1.1	4.46863e-05	0.0272805									PA_guesthost_Thr_consolidated_kinetics_dbic.csv
guesthost_Thr	PA	2	0	2-exp	-2039.07	0.404297	0.00313585	0.000469115	0.00127651	1.0	0.00110859	1.17835	0.00185934	1.0	0.000346192	1.74445	0.00185934	1.0	0.000346192	1.74445	PA_guesthost_Thr_consolidated_kinetics_dbic.csv
guesthost_Thr	PA	2	1	2-exp	-5686.54	0.833765	0.00391631	9.08167e-05	0.00180633	1.0	0.000241963	0.077506	0.0042252	0.499379	0.000169609	0.0837019	0.0042252	0.499379	0.000169609	0.0837019	PA_guesthost_Thr_consolidated_kinetics_dbic.csv
guesthost_Trp	PA	2	0	2-exp	-43203.6	0.978625	0.00713288	0.000108869	0.00114288	0.962886	0.000101023	0.161282	0.00603242	1.0	1.63842e-05	0.00686695	0.00603242	1.0	1.63842e-05	0.00686695	PA_guesthost_Trp_consolidated_kinetics_dbic.csv
guesthost_Trp	PA	1	3	2-exp	-4243.69	0.909182	0.00632718	6.09404e-05	0.00268247	1.0	0.000132889	0.0400478	0.017122	0.212866	0.000409338	0.0100124	0.017122	0.212866	0.000409338	0.0100124	PA_guesthost_Trp_consolidated_kinetics_dbic.csv
guesthost_Trp	PA	1	2	2-exp	-21165.5	0.778245	0.00347936	1.61562e-05	0.00292658	1.0	4.03648e-05	0.0113511	0.015257	0.0362313	0.000538195	0.00279515	0.015257	0.0362313	0.000538195	0.00279515	PA_guesthost_Trp_consolidated_kinetics_dbic.csv
guesthost_Trp	PA	0	1	3-exp	-173470.0	0.992417	0.0132027	7.05084e-06	0.00635875	0.717591	3.66928e-05	0.00310443	0.0198663	0.356028	0.000106664	0.00355987	0.102156	0.0153367	0.000661501	0.000222986	PA_guesthost_Trp_consolidated_kinetics_dbic.csv
guesthost_Trp	PA	1	0	2-exp	-64534.1	0.839091	0.00389598	9.95608e-06	0.00300332	1.0	2.61325e-05	0.00635494	0.0128503	0.0694662	0.000180274	0.00245747	0.0128503	0.0694662	0.000180274	0.00245747	PA_guesthost_Trp_consolidated_kinetics_dbic.csv
guesthost_Trp	PA	0	3	3-exp	-3961.0	0.979093	0.0108268	6.91196e-05	0.00315501	1.0	0.000138625	0.0235565	0.0178801	0.308644	0.000828121	0.0145079	0.0880716	0.0244481	0.00629134	0.00344349	PA_guesthost_Trp_consolidated_kinetics_dbic.csv
guesthost_Trp	PA	0	2	3-exp	-57538.1	0.993974	0.012073	9.78688e-06	0.00408603	0.455515	9.59413e-05	0.00675916	0.013138	0.686132	0.000100127	0.00765479	0.0386069	0.0310133	0.000583386	0.00157436	PA_guesthost_Trp_consolidated_kinetics_dbic.csv
guesthost_Trp	PA	2	3	2-exp	-5955.4	0.753934	0.00431425	7.35961e-05	0.00203107	1.0	0.000198169	0.0765669	0.00394736	0.578408	0.000116842	0.100829	0.00394736	0.578408	0.000116842	0.100829	PA_guesthost_Trp_consolidated_kinetics_dbic.csv
guesthost_Trp	PA	2	1	2-exp	-55363.6	0.980946	0.00686926	1.02872e-05	0.00332924	0.460191	0.00012828	0.0210395	0.00639783	0.834216	4.2489e-05	0.0255034	0.00639783	0.834216	4.2489e-05	0.0255034	PA_guesthost_Trp_consolidated_kinetics_dbic.csv
guesthost_TrpDL	PA	2	1	3-exp	-10129.8	0.921297	0.00504856	8.20105e-05	0.00180362	1.0	0.00022823	0.0617666	0.00514108	0.572638	0.000268403	0.0750707	0.0301356	0.0099869	0.00282627	0.0019691	PA_guesthost_TrpDL_consolidated_kinetics_dbic.csv
guesthost_TrpDL	PA	1	0	2-exp	-322368.0	0.771042	0.00349337	4.56739e-06	0.00303924	1.0	7.52557e-06	0.00252981	0.0374637	0.0121221	0.000385638	0.000171774	0.0374637	0.0121221	0.000385638	0.000171774	PA_guesthost_TrpDL_consolidated_kinetics_dbic.csv
guesthost_TrpDL	PA	1	3	2-exp	-1249.86	0.625491	0.00309922	6.37213e-05	0.00270476	1.0	0.000161724	0.0570823	0.022336	0.0176604	0.00519522	0.00597249	0.022336	0.0176604	0.00519522	0.00597249	PA_guesthost_TrpDL_consolidated_kinetics_dbic.csv
guesthost_TrpDL	PA	1	2	3-exp	-19723.9	0.992963	0.0156624	2.59747e-05	0.00360521	0.580319	0.000130733	0.00995649	0.014474	0.526713	0.000252412	0.0119437	0.0629505	0.0944652	0.000544257	0.00197326	PA_guesthost_TrpDL_consolidated_kinetics_dbic.csv
guesthost_TrpDL	PA	0	3	3-exp	-4557.52	0.973137	0.10445	0.00125864	0.00377912	0.743308	0.00025181	0.0248768	0.0334469	0.344207	0.00155248	0.0144319	1.0	0.0901287	0.0121451	0.00182674	PA_guesthost_TrpDL_consolidated_kinetics_dbic.csv
guesthost_TrpDL	PA	0	2	3-exp	-6138.49	0.950244	0.0728442	0.00109363	0.00262767	1.0	0.000160691	0.0472267	0.0304697	0.304074	0.00131628	0.0109036	1.0	0.0609514	0.0134354	0.00146253	PA_guesthost_TrpDL_consolidated_kinetics_dbic.csv
guesthost_TrpDL	PA	0	1	3-exp	-1149020.0	0.994785	0.0223117	8.36662e-06	0.011265	0.804049	1.11377e-05	0.000471349	0.0435514	0.213981	5.61207e-05	0.000503263	1.0	0.00393485	0.0021304	1.07873e-05	PA_guesthost_TrpDL_consolidated_kinetics_dbic.csv
guesthost_TrpDL	PA	2	0	2-exp	-1333.22	0.48985	0.00310451	0.000432723	0.00138863	1.0	0.000837218	0.391951	0.00243366	0.70506	0.000278303	0.564801	0.00243366	0.70506	0.000278303	0.564801	PA_guesthost_TrpDL_consolidated_kinetics_dbic.csv
guesthost_TrpDL	PA	2	3	2-exp	-3892.67	0.72769	0.00387143	0.000151008	0.00161893	0.999981	0.000379439	0.123325	0.0030354	0.742087	0.000133732	0.22867	0.0030354	0.742087	0.000133732	0.22867	PA_guesthost_TrpDL_consolidated_kinetics_dbic.csv
guesthost_Tyr	PA	1	2	2-exp	-23687.1	0.838736	0.00387901	2.13169e-05	0.00249279	1.0	6.34648e-05	0.0151619	0.00658532	0.210502	0.000118162	0.0151052	0.00658532	0.210502	0.000118162	0.0151052	PA_guesthost_Tyr_consolidated_kinetics_dbic.csv
guesthost_Tyr	PA	0	1	3-exp	-35548.4	0.987565	0.0167527	2.69516e-05	0.00339611	0.626838	7.29517e-05	0.0078955	0.0238733	0.521772	0.00011978	0.0033476	0.161867	0.0133908	0.00258632	0.000345854	PA_guesthost_Tyr_consolidated_kinetics_dbic.csv
guesthost_Tyr	PA	0	2	3-exp	-11955.1	0.967991	0.0135759	7.6166e-05	0.00228435	1.0	9.43597e-05	0.0401711	0.0247957	0.396404	0.000257616	0.00501224	0.282951	0.00516863	0.0179874	0.000381289	PA_guesthost_Tyr_consolidated_kinetics_dbic.csv
guesthost_Tyr	PA	0	3	3-exp	-1571.87	0.966099	0.0257757	0.000566948	0.00252115	1.0	0.000301397	0.0808343	0.0182466	0.311574	0.00156687	0.0291946	0.318688	0.0551304	0.0151157	0.00331652	PA_guesthost_Tyr_consolidated_kinetics_dbic.csv
guesthost_Tyr	PA	1	0	2-exp	-14348.2	0.848562	0.00413498	2.63924e-05	0.00252389	1.0	8.60939e-05	0.0206842	0.00805451	0.200023	0.000185747	0.014293	0.00805451	0.200023	0.000185747	0.014293	PA_guesthost_Tyr_consolidated_kinetics_dbic.csv
guesthost_Tyr	PA	1	3	3-exp	-8166.72	0.984278	0.00892199	0.000306486	0.00118386	1.0	0.000314178	0.442159	0.0076863	0.689292	0.00065899	0.0849377	0.012985	0.18791	0.00135332	0.10944	PA_guesthost_Tyr_consolidated_kinetics_dbic.csv
guesthost_Tyr	PA	2	0	2-exp	-11018.2	0.959342	0.0070156	7.68921e-05	0.00166793	1.0	0.000127887	0.0939687	0.00880295	0.607486	7.05781e-05	0.0113309	0.00880295	0.607486	7.05781e-05	0.0113309	PA_guesthost_Tyr_consolidated_kinetics_dbic.csv
guesthost_Tyr	PA	2	1	3-exp	-63742.2	0.992938	0.0100856	8.23639e-06	0.00558531	0.161471	0.000974687	0.0860997	0.00912968	1.0	0.000190602	0.0871169	0.0291562	0.00185465	0.00858064	0.00178722	PA_guesthost_Tyr_consolidated_kinetics_dbic.csv
guesthost_Tyr	PA	2	3	2-exp	-5215.23	0.857318	0.00419943	5.35678e-05	0.00229454	1.0	0.000150832	0.0403292	0.00651231	0.292506	0.000230717	0.0365571	0.00651231	0.292506	0.000230717	0.0365571	PA_guesthost_Tyr_consolidated_kinetics_dbic.csv
guesthost_Val	PA	2	0	2-exp	-4121.1	0.641315	0.00345926	4.17969e-05	0.00260267	1.0	0.000147332	0.0454279	0.0129063	0.0663704	0.000890783	0.0102397	0.0129063	0.0663704	0.000890783	0.0102397	PA_guesthost_Val_consolidated_kinetics_dbic.csv
guesthost_Val	PA	1	3	1-exp	-1496.77	0.458592	0.00226412	8.47422e-05	0.00226412	1.1	8.47422e-05	0.0528491									PA_guesthost_Val_consolidated_kinetics_dbic.csv
guesthost_Val	PA	1	2	1-exp	-5094.96	0.554394	0.00233121	4.15125e-05	0.00233121	1.1	4.15125e-05	0.0259016									PA_guesthost_Val_consolidated_kinetics_dbic.csv
guesthost_Val	PA	0	1	3-exp	-20747.8	0.989291	0.0172623	3.83752e-05	0.00420018	0.845097	7.26155e-05	0.00665463	0.0230254	0.286003	0.00051244	0.00602662	0.105605	0.067491	0.00116759	0.00170545	PA_guesthost_Val_consolidated_kinetics_dbic.csv
guesthost_Val	PA	0	3	3-exp	-8119.99	0.975864	0.00887738	4.09054e-05	0.00328634	1.0	9.95169e-05	0.0152435	0.0151659	0.281239	0.00054476	0.0127717	0.081	0.0163679	0.00473409	0.00191515	PA_guesthost_Val_consolidated_kinetics_dbic.csv
guesthost_Val	PA	0	2	3-exp	-14368.0	0.961718	0.00751322	3.74047e-05	0.00280482	1.0	0.000105587	0.0171298	0.0100004	0.320426	0.000371127	0.021679	0.0825646	0.0182161	0.00259033	0.000983133	PA_guesthost_Val_consolidated_kinetics_dbic.csv
guesthost_Val	PA	2	3	2-exp	-24598.1	0.932108	0.00634646	2.23826e-05	0.00322852	1.0	5.31774e-05	0.0120434	0.0125208	0.249021	0.000127373	0.00655718	0.0125208	0.249021	0.000127373	0.00655718	PA_guesthost_Val_consolidated_kinetics_dbic.csv
guesthost_Val	PA	1	0	1-exp	-2039.72	0.389139	0.00222746	7.63456e-05	0.00222746	1.1	7.63456e-05	0.0474308									PA_guesthost_Val_consolidated_kinetics_dbic.csv
guesthost_Val	PA	2	1	3-exp	-27029.0	0.99235	0.0113913	0.000575921	0.00093035	1.0	0.000395026	0.960383	0.00550388	0.239651	0.000656034	0.0196492	0.0121563	0.752031	7.94738e-05	0.0209473	PA_guesthost_Val_consolidated_kinetics_dbic.csv
