## Supplementary Dataset 3 for "Single-Molecule Proteomics via a Dynamic Translocase and Physics-Informed Machine Learning"

transition	kinetic_param	best_property	best_r_squared	best_p_value	n_points
0->1	A_slow	Krantz	0.3635	0.0038	21
0->1	log_tau_slow	Engelman_GES	0.2418	0.0236	21
0->1	A_fast	Tanford	0.2333	0.1323	11
0->1	log_tau_mean	Charge	0.1923	0.0467	21
0->1	log_tau_middle	Charge	0.1875	0.0499	21
0->1	A_middle	Charge	0.1825	0.0534	21
0->1	log_tau_fast	Tanford	0.1316	0.2729	11
0->2	A_slow	Tanford	0.3518	0.0544	11
0->2	log_tau_mean	Song	0.2834	0.0157	20
0->2	A_fast	num_rings	0.2744	0.0148	21
0->2	A_middle	Tanford	0.2277	0.1378	11
0->2	log_tau_slow	Engelman_GES	0.1921	0.0469	21
0->2	log_tau_middle	Krantz	0.1661	0.0667	21
0->2	log_tau_fast	Ooi	0.1013	0.1596	21
0->3	log_tau_mean	Song	0.3013	0.0122	20
0->3	A_slow	Tanford	0.2542	0.1138	11
0->3	A_fast	Tanford	0.2385	0.1275	11
0->3	log_tau_slow	Engelman_GES	0.1973	0.0436	21
0->3	log_tau_middle	Song	0.1773	0.0645	20
0->3	A_middle	Kyte-Doolittle	0.1303	0.1078	21
0->3	log_tau_fast	Song	0.0762	0.2386	20
1->0	log_tau_middle	num_rings	0.5999	0.0003	17
1->0	A_middle	Song	0.5017	0.0021	16
1->0	log_tau_slow	mol_wt	0.3938	0.0070	17
1->0	log_tau_fast	Tanford	0.3902	0.0399	11
1->0	A_slow	mol_wt	0.3451	0.0131	17
1->0	log_tau_mean	aromaticity	0.1919	0.0470	21
1->0	A_fast	Tanford	0.1597	0.2234	11
1->2	log_tau_middle	num_rings	0.9356	0.0000	14
1->2	log_tau_slow	aromaticity	0.6624	0.0004	14
1->2	A_slow	aromaticity	0.6131	0.0009	14
1->2	log_tau_fast	num_rings	0.5442	0.0001	21
1->2	A_middle	aromaticity	0.5125	0.0040	14
1->2	log_tau_mean	num_rings	0.3077	0.0091	21
1->2	A_fast	Song	0.2939	0.0135	20
1->3	A_middle	num_rings	0.7453	0.0000	15
1->3	log_tau_middle	num_rings	0.6638	0.0002	15
1->3	A_slow	Hopp-Woods	0.5427	0.0017	15
1->3	log_tau_slow	Tanford	0.5161	0.0292	9
1->3	A_fast	Janin	0.3204	0.0075	21
1->3	log_tau_mean	Hopp-Woods	0.2866	0.0124	21
1->3	log_tau_fast	mol_wt	0.1858	0.0511	21
2->0	A_fast	Eisenberg	0.6823	0.0000	21
2->0	log_tau_mean	Hopp-Woods	0.5501	0.0001	21
2->0	A_middle	Cornette	0.2570	0.0771	13
2->0	A_slow	Cornette	0.2570	0.0771	13
2->0	log_tau_fast	num_rings	0.2119	0.0357	21
2->0	log_tau_middle	Eisenberg	0.0608	0.4165	13
2->0	log_tau_slow	Eisenberg	0.0608	0.4165	13
2->1	log_tau_mean	Cornette	0.5637	0.0001	21
2->1	log_tau_slow	Charge	0.4958	0.0011	18
2->1	A_fast	Song	0.4209	0.0020	20
2->1	log_tau_middle	Charge	0.3984	0.0050	18
2->1	A_slow	Charge	0.2674	0.0280	18
2->1	A_middle	mol_wt	0.2322	0.0429	18
2->1	log_tau_fast	aromaticity	0.1574	0.0750	21
2->3	A_fast	Rose	0.3738	0.0032	21
2->3	log_tau_slow	Hopp-Woods	0.3549	0.0191	15
2->3	log_tau_fast	aromaticity	0.3210	0.0074	21
2->3	log_tau_mean	Janin	0.3146	0.0082	21
2->3	A_slow	Charge	0.2522	0.0564	15
2->3	A_middle	Ooi	0.2518	0.0567	15
2->3	log_tau_middle	mol_wt	0.2494	0.0580	15
